# Coordinated conformational changes in the Tad pilus ATPase CpaF facilitate a rotary mechanism of catalysis

**DOI:** 10.1101/2024.10.28.620641

**Authors:** Ian Y. Yen, Gregory B. Whitfield, John L. Rubinstein, Lori L. Burrows, Yves V. Brun, P. Lynne Howell

**Affiliations:** Molecular Medicine Program, Peter Gilgan Center for Research and Learning, The Hospital for Sick Children, Toronto, ON M5G 0A4, Canada; Department of Biochemistry, University of Toronto, Toronto, ON M5S 1A8, Canada; Département de Microbiologie, Infectiologie et Immunologie, Université de Montréal, Montréal, Québec H3C 3J7, Canada; Department of Medical Biophysics, University of Toronto, Toronto, ON M5G 1L7, Canada; Biochemistry and Biomedical Sciences and the Michael G. DeGroote Centre for Infectious Disease Research, McMaster University, Hamilton, ON L8S 4K1, Canada

## Abstract

The type IV pilus family uses PilT-like ATPases to rapidly assemble and disassemble pilin subunits. Among them, the tight adherence (Tad) pilus performs both functions using a single bifunctional ATPase, CpaF. How ATP catalysis by CpaF facilitates both assembly and disassembly of the Tad pilus remains unclear. Here, we determined electron cryo-microscopy structures of CpaF in three distinct conformations and nucleotide occupancies. Packing unit analyses revealed differences in nucleotide coordination in the active sites, as well as synchronized domain movements during the catalytic cycle. Alphafold3 modeling demonstrated that CpaF and other motors within the type IV filament superfamily use a similar binding interface to engage their respective platform proteins. From these data, we propose that CpaF employs a clockwise, rotary mechanism of catalysis, which couples chemical energy to mechanical force during the biogenesis of Tad pili, a process broadly applicable to other single motor systems.
