## Supplementary material for "Coordinated conformational changes in the Tad pilus ATPase CpaF facilitate a rotary mechanism of catalysis": SI Table 2

### Sheet: Sheet1
Accession	Organism	Taxonomy	Sequence Length	Domain architecture class	AFDB ID
NP_252992.1	Pseudomonas aeruginosa PAO1	Gammaproteobacteria	421	I	AF-Q9HW98-F1
WP_003517058.1	Acetivibrio thermocellus ATCC 27405	Bacillota	412	I	AF-A3DF42-F1
WP_003541767.1	Desulfotomaculum nigrificans CO-1-SRB	Bacillota	457	I	AF-F6B3M0-F1
WP_003873281.1	Mycobacterium avium subsp. paratuberculosis K-10	Actinomycetota	391	I	AF-A0A2A3L5T7-F1
WP_003946116.1	Rhodococcus sp. 008	Actinomycetota	393	I	AF-A0A069JML5-F1
WP_003948279.1	Streptomyces sp. FR-008	Actinomycetota	449	I	AF-A0A0S1URN8-F1
WP_003967436.1	Streptomyces griseus subsp. griseus NBRC 13350	Actinomycetota	382	I	AF-B1VM39-F1
WP_003973968.1	Streptomyces coelicolor A3(2) locus I	Actinomycetota	445	I	AF-Q9KY93-F1
WP_004521658.1	Burkholderia pseudomallei K96243 locus I	Betaproteobacteria	447	I	AF-A0A069B7N7-F1
WP_004537977.1	Burkholderia pseudomallei K96243 locus II	Betaproteobacteria	455	I	AF-Q63I74-F1
WP_004627366.1	Ralstonia pickettii 12J locus I	Betaproteobacteria	451	I	AF-R0CRY8-F1
WP_005763182.1	Pseudomonas syringae pv. tomato str. DC3000	Gammaproteobacteria	418	I	AF-Q87VT2-F1
WP_007684462.1	Sphingobium indicum B90A	Alphaproteobacteria	442	I	AF-A0A1L5BUN0-F1
WP_007685441.1	Sphingobium indicum UT26S	Alphaproteobacteria	451	I	AF-D4Z399-F1
WP_008393142.1	Anaerostipes hadrus BPB5	Bacillota	410	I	AF-A0A1Q2CAZ4-F1
WP_010079081.1	Micrococcus luteus NCTC 2665	Actinomycetota	408	I	AF-C5C9Y0-F1
WP_010189931.1	Corynebacterium aurimucosum ATCC 700975	Actinomycetota	378	I	AF-C3PJU9-F1 (from ACP31820.1 - 100% ID)
WP_010813041.1	Cupriavidus necator H16 locus I	Betaproteobacteria	456	I	AF-Q0KDR2-F1
WP_010906882.1	Pasteurella multocida subsp. multocida str. Pm70	Gammaproteobacteria	425	I	AF-Q9CMH7-F1
WP_010934203.1	Corynebacterium diphtheriae NCTC 13129	Actinomycetota	365	I	AF-Q6NJT0-F1
WP_011000609.1	Ralstonia pseudosolanacearum GMI1000	Betaproteobacteria	453	I	AF-Q8Y1N8-F1
WP_011150549.1	Vibrio vulnificus YJ016 locus I	Gammaproteobacteria	430	I	AF-Q7MK03-F1
WP_011188771.1	Desulfotalea psychrophila LSv54	Thermodesulfobacteriota	461	I	AF-Q6AN15-F1 (from CAG36259.1 - 100% ID)
WP_011194524.1	Symbiobacterium thermophilum IAM 14863 locus I	Bacillota	423	I	AF-Q67SG8-F1
WP_011194532.1	Symbiobacterium thermophilum IAM 14863 locus II	Bacillota	432	I	AF-Q67SG0-F1 (from BAD39383.1 - 100% ID)
WP_011261282.1	Aliivibrio fischeri ES114 locus I	Gammaproteobacteria	429	I	AF-Q5E7I5-F1
WP_011263121.1	Aliivibrio fischeri ES114 locus II	Gammaproteobacteria	428	I	AF-Q5E103-F1
WP_011341488.1	Syntrophotalea carbinolica DSM 2380	Thermodesulfobacteriota	451	I	AF-Q3A3R2-F1
WP_011421877.1	Anaeromyxobacter dehalogenans 2CP-C	Myxococcota	450	I	AF-Q2ILR4-F1
WP_011596775.1	Rhodococcus jostii RHA1	Actinomycetota	400	I	AF-Q0S8K6-F1
WP_011692514.1	Arthrobacter sp. FB24 locus I	Actinomycetota	407	I	AF-A0JYD2-F1
WP_011705356.1	Aeromonas hydrophila subsp. hydrophila ATCC 7966	Gammaproteobacteria	437	I	AF-A0KI93-F1
WP_011720574.1	Acidothermus cellulolyticus 11B locus I	Actinomycetota	414	I	AF-A0LVQ1-F1
WP_011720817.1	Acidothermus cellulolyticus 11B locus II	Actinomycetota	393	I	AF-A0LWE4-F1
WP_011731088.1	Mycolicibacterium smegmatis MC2 155	Actinomycetota	385	I	AF-I7FU99-F1
WP_011736554.1	Pelobacter propionicus DSM 2379	Thermodesulfobacteriota	437	I	AF-A1ASI2-F1 (from ABL00303.1 - 100% ID)
WP_011753858.1	Nocardioides sp. JS614 locus I	Actinomycetota	387	I	AF-A1SDM2-F1
WP_011754714.1	Nocardioides sp. JS614 locus II	Actinomycetota	435	I	AF-A1SG31-F1
WP_011896610.1	Corynebacterium glutamicum R	Actinomycetota	377	I	AF-A4QAV4-F1
WP_012081157.1	Janthinobacterium sp. Marseille	Betaproteobacteria	438	I	AF-A6T3A7-F1
WP_012086466.1	Kineococcus radiotolerans ATCC BAA-149	Actinomycetota	412	I	AF-A6WEL3-F1
WP_012098779.1	Anaeromyxobacter sp. Fw109-5	Myxococcota	449	I	AF-A7HHE8-F1
WP_012142710.1	Shewanella sediminis HAW-EB3	Gammaproteobacteria	441	I	AF-A8FVV2-F1
WP_012155255.1	Shewanella pealeana ATCC 700345	Gammaproteobacteria	442	I	AF-A8H452-F1
WP_012203993.1	Delftia sp. HK171 locus I	Betaproteobacteria	440	I	AF-A0A210VRW5-F1
WP_012323252.1	Shewanella woodyi ATCC 51908 locus I	Gammaproteobacteria	423	I	AF-B1KR87-F1
WP_012397538.1	Kocuria rhizophila DC2201	Actinomycetota	405	I	AF-B2GH59-F1
WP_012511344.1	Stenotrophomonas maltophilia R551-3	Gammaproteobacteria	449	I	AF-B4SLX3-F1
WP_012529489.1	Citrifermentans bemidjiense Bem locus I	Thermodesulfobacteriota	437	I	AF-B5EGL0-F1
WP_012530267.1	Citrifermentans bemidjiense Bem locus II	Thermodesulfobacteriota	437	I	AF-B5EAY7-F1
WP_012537344.1	Acidithiobacillus ferrooxidans ATCC 53993	Acidithiobacillia	444	I	AF-B7J8D4-F1 (from WP_012607505.1 - 99.77% ID)
WP_012600421.1	Vibrio atlanticus LGP32 locus I	Gammaproteobacteria	421	I	AF-A0A1A6L3X4-F1 (from WP_009845561.1 - 99.76% ID)
WP_012602948.1	Vibrio atlanticus LGP32 locus II	Gammaproteobacteria	427	I	AF-A0A1E5EMT7-F1
WP_012909090.1	Pirellula staleyi DSM 6068 locus I	Planctomycetota	473	I	AF-D2R0F7-F1
WP_012910372.1	Pirellula staleyi DSM 6068 locus III	Planctomycetota	440	I	AF-D2QX05-F1
WP_012918232.1	Kribbella flavida DSM 17836 locus I	Actinomycetota	385	I	AF-D2PW19-F1
WP_012919354.1	Kribbella flavida DSM 17836 locus II	Actinomycetota	425	I	AF-D2PNE6-F1
WP_012920909.1	Kribbella flavida DSM 17836 locus III	Actinomycetota	436	I	AF-D2Q4N9-F1
WP_013048584.1	Aminobacterium colombiense DSM 12261	Synergistia	447	I	AF-D5EFI9-F1
WP_013092545.1	Paraburkholderia atlantica CCGE1002	Betaproteobacteria	453	I	AF-D5WDE6-F1
WP_013110076.1	Planctopirus limnophila DSM 3776 locus I	Planctomycetota	449	I	AF-D5SYB7-F1 (from ADG67645.1 - 100% ID)
WP_013110179.1	Planctopirus limnophila DSM 3776 locus II	Planctomycetota	442	I	AF-D5SYM0-F1 (from ADG67748.1 - 100% ID)
WP_013117788.1	Cellulomonas flavigena DSM 20109 locus I	Actinomycetota	469	I	AF-D5UIB0-F1
WP_013117993.1	Cellulomonas flavigena DSM 20109 locus II	Actinomycetota	405	I	AF-D5UJM4-F1
WP_013119292.1	Thermincola potens JR locus I	Bacillota	445	I	AF-D5XAH0-F1
WP_013121277.1	Thermincola potens JR locus II	Bacillota	410	I	AF-D5XAS5-F1
WP_013170425.1	Arcanobacterium haemolyticum DSM 20595	Actinomycetota	417	I	AF-D7BJV3-F1
WP_013289171.1	Micromonospora aurantiaca ATCC 27029 locus II	Actinomycetota	436	I	AF-D9T2M6-F1
WP_013309275.1	Paenibacillus polymyxa E681	Bacillota	415	I	AF-A0A2K1ENF6-F1 (from PNQ81806.1 - 98.80% ID)
WP_013341834.1	Burkholderia sp. CCGE1003	Betaproteobacteria	455	I	AF-B1FZL0-F1 (from WP_006049093.1 - 97.58% ID)
WP_013349830.1	Glutamicibacter arilaitensis Re117 locus I	Actinomycetota	413	I	AF-A0A2N7S238-F1
WP_013395075.1	Achromobacter xylosoxidans A8 locus II	Betaproteobacteria	453	I	AF-E3HFZ4-F1
WP_013628709.1	Rubinisphaera brasiliensis DSM 5305 locus I	Planctomycetota	442	I	AF-F0SMY1-F1 (from ADY59985.1 - 100% ID)
WP_013629583.1	Rubinisphaera brasiliensis DSM 5305 locus II	Planctomycetota	455	I	AF-F0SKA6-F1
WP_013630967.1	Rubinisphaera brasiliensis DSM 5305 locus III	Planctomycetota	450	I	AF-F0SQ84-F1
WP_013884341.1	Cellulomonas gilvus ATCC 13127 locus I	Actinomycetota	408	I	AF-F8A1D9-F1
WP_013884644.1	Cellulomonas gilvus ATCC 13127 locus II	Actinomycetota	392	I	AF-F8A3D4-F1 (from AEI13127.1 - 100% ID)
WP_014149602.1	Methylotuvimicrobium alcaliphilum 20Z	Gammaproteobacteria	428	I	AF-G4T3N6-F1
WP_014193553.1	Burkholderia sp. YI23 locus I	Betaproteobacteria	460	I	AF-A0A2U3I5T8-F1 (from SPB15464.1 - 95.37% ID)
WP_014255951.1	Acetivibrio clariflavus DSM 19732	Bacillota	412	I	AF-G8LSQ0-F1
WP_014375307.1	Blastococcus saxobsidens DD2 locus I	Actinomycetota	473	I	AF-H6RKJ3-F1
WP_014579295.1	Marinobacter adhaerens HP15	Gammaproteobacteria	399	I	AF-E4PRX1-F1
WP_014739268.1	Modestobacter marinus BC501 locus I	Actinomycetota	422	I	AF-I4ETF1-F1 (from CCH86664.1 - 100% ID)
WP_014908718.1	Nocardiopsis alba ATCC BAA-2165 locus I	Actinomycetota	441	I	AF-J7L0F0-F1
WP_014992566.1	Alloalcanivorax dieselolei B5	Gammaproteobacteria	388	I	AF-K0C7K9-F1
WP_015259259.1	Thioalkalivibrio nitratireducens DSM 14787	Gammaproteobacteria	424	I	AF-L0DYL3-F1 (from AGA34143.1 - 100% ID)
WP_015309708.1	Mycobacterium sp. JS623	Actinomycetota	386	I	AF-L0J4A4-F1
WP_015437721.1	Azoarcus sp. KH32C	Betaproteobacteria	450	I	AF-H0PVW9-F1
WP_015595996.1	Bacillus sp. 1NLA3E	Bacillota	450	I	AF-N0B7A3-F1
WP_015737230.1	Paenibacillus sp. Y412MC10	Bacillota	415	I	AF-D3EFS5-F1
WP_015779022.1	Kytococcus sedentarius DSM 20547 locus I	Actinomycetota	430	I	AF-C7NGG9-F1
WP_015780419.1	Kytococcus sedentarius DSM 20547 locus II	Actinomycetota	378	I	AF-C7NG84-F1
WP_019510763.1	Mycolicibacterium neoaurum NRRL B-3805	Actinomycetota	385	I	AF-V5XGU5-F1
WP_020336263.1	Vibrio natriegens ATCC 14048	Gammaproteobacteria	433	I	AF-A0A0M0HVL6-F1 (from WP_053411026.1 - 97.69% ID)
WP_021471896.1	Arthrobacter sp. ZXY-2	Actinomycetota	407	I	AF-A0A7M2C0L8-F1
WP_025381245.1	Yersinia similis Y228	Gammaproteobacteria	429	I	AF-A0A0T9QVX2-F1
WP_025424236.1	Sodalis praecaptivus HS1	Gammaproteobacteria	426	I	AF-W0HZA7-F1
WP_025435923.1	Peptoclostridium acidaminophilum DSM 3953	Bacillota	441	I	AF-W8TL71-F1
WP_025704987.1	Paenibacillus graminis RSA19	Bacillota	410	I	AF-A0A089NEI4-F1
WP_025801730.1	Hafnia alvei FB1	Gammaproteobacteria	426	I	AF-A0A097R1E4-F1
WP_031131508.1	Streptomyces rubrolavendulae MJM4426 locus I	Actinomycetota	448	I	AF-A0A1D8G5Q9-F1
WP_032384050.1	Rhodococcus fascians D188	Actinomycetota	397	I	AF-A0A260BQ34-F1 (from OZD06035.1 - 99.50% ID)
WP_035205569.1	Isoalcanivorax pacificus W11-5	Gammaproteobacteria	388	I	AF-A0A0B4XES9-F1
WP_035988029.1	Paraburkholderia caribensis MBA4	Betaproteobacteria	457	I	AF-A0A0P0RDU3-F1
WP_038199862.1	Vibrio nigripulchritudo SFn1	Gammaproteobacteria	427	I	AF-A0A2N0Y0K8-F1 (from PKF81664.1 0 99.77% ID)
WP_038463739.1	Arthrobacter sp. PAMC 25486	Actinomycetota	407	I	AF-A0A0A1D0S7-F1
WP_038498858.1	Basilea psittacipulmonis DSM 24701	Betaproteobacteria	428	I	AF-A0A077DDZ2-F1
WP_038568903.1	Dermacoccus nishinomiyaensis M25	Actinomycetota	409	I	AF-A0A075JH49-F1
WP_038609294.1	Corynebacterium ureicelerivorans IMMIB RIV-2301	Actinomycetota	373	I	AF-A0A077HGD7-F1
WP_038706838.1	Pseudomonas sp. CCOS 191	Gammaproteobacteria	418	I	AF-A0A0F7XWU5-F1
WP_039411755.1	Pandoraea pulmonicola DSM 16583	Betaproteobacteria	455	I	AF-A0A5E4Y5G9-F1 (from VVE43562.1 - 98.24% ID)
WP_039633229.1	Streptomyces sp. 769 locus I	Actinomycetota	446	I	AF-A0A0A8ELB6-F1
WP_039637814.1	Streptomyces sp. 769 locus II	Actinomycetota	450	I	AF-A0A0A8EUQ1-F1
WP_039641139.1	Streptomyces sp. 769 locus III	Actinomycetota	385	I	AF-A0A0A8EL35-F1 (from AJC56935.1 - 100% ID)
WP_041649541.1	Glutamicibacter arilaitensis Re117 locus II	Actinomycetota	406	I	AF-A0A2N7S7E6-F1
WP_042546971.1	Yersinia aldovae 670-83	Gammaproteobacteria	427	I	AF-A0A0T9TK00-F1 (from WP_042839819.1 - 99.77% ID)
WP_042622416.1	Corynebacterium marinum DSM 44953	Actinomycetota	373	I	AF-A0A847H841-F1 (from NLF90061.1 - 98.66% ID)
WP_045074751.1	Psychromicrobium lacuslunae IHBB 11108	Actinomycetota	407	I	AF-A0A0D4BZ31-F1
WP_045109332.1	Moritella viscosa locus I	Gammaproteobacteria	432	I	AF-A0A090IB15-F1
WP_045111015.1	Moritella viscosa locus II	Gammaproteobacteria	424	I	AF-A0A090KAH8-F1
WP_045111864.1	Moritella viscosa locus III	Gammaproteobacteria	422	I	AF-A0A090IMS4-F1
WP_046438483.1	Corynebacterium kutscheri DSM 20755	Actinomycetota	372	I	AF-A0A0F6R0H6-F1
WP_046724679.1	Streptomyces xiamenensis MCCC 1A01550	Actinomycetota	448	I	AF-A0A0F7FY75-F1
WP_047016331.1	Streptomyces sp. CNQ-509 locus I	Actinomycetota	438	I	AF-A0A0F7N6H6-F1
WP_047017769.1	Streptomyces sp. CNQ-509 locus II	Actinomycetota	444	I	AF-A0A0F7N7D8-F1
WP_047020048.1	Streptomyces sp. CNQ-509 locus III	Actinomycetota	381	I	AF-A0A0F7NHH6-F1
WP_047252192.1	Corynebacterium testudinoris DSM 44614	Actinomycetota	369	I	AF-A0A0G3H7A8-F1
WP_047332535.1	Mycobacterium sp. EPa45	Actinomycetota	388	I	AF-A0A0G3IQ26-F1
WP_052557471.1	Gemmata sp. SH-PL17	Planctomycetota	432	I	AF-A0A2Z3HGR6-F1 (from AWM42165.1 - 96.99% ID)
WP_052591574.1	Luteipulveratus mongoliensis MN07-A0370 locus I	Actinomycetota	408	I	AF-A0A0K1JHT2-F1
WP_052595562.1	Luteipulveratus mongoliensis MN07-A0370 locus II	Actinomycetota	380	I	AF-A0A0K1JNF2-F1
WP_055453578.1	Vibrio fluvialis NBRC 103150 locus II	Gammaproteobacteria	421	I	AF-A0A0X8LJC7-F1
WP_057179957.1	Colwellia sp. MT41	Gammaproteobacteria	440	I	AF-A0A0S2JDD3-F1
WP_058916334.1	Streptomyces sp. 4F	Actinomycetota	405	I	AF-A0A7X3DCZ1-F1 (from MUT91021.1 - 98.27% ID)
WP_060533537.1	Paenibacillus bovis BD3526	Bacillota	421	I	AF-A0A172ZEF8-F1
WP_060957599.1	Actinomyces oris T14V	Actinomycetota	416	I	AF-F9PMT6-F1 (from WP_009407036.1 - 95.91% ID)
WP_062168284.1	Stenotrophomonas sp. KCTC 12332	Gammaproteobacteria	451	I	AF-A0A126NJP8-F1
WP_062495153.1	Paenibacillus sp. 32O-W	Bacillota	413	I	AF-A0A0U2WCF3-F1 (from ALS29527.1 - 99.75% ID)
WP_062764673.1	Microbacterium sp. PAMC 28756	Actinomycetota	392	I	AF-A0A1H1P0C7-F1 (using WP_060923085.1 - 94.13% ID)
WP_064407667.1	Mycobacterium sp. QIA-37	Actinomycetota	386	I	AF-A0A0R3EK03-F1 (from WP_057967171.1 - 99.74% ID)
WP_066286339.1	Fictibacillus arsenicus G25-54	Bacillota	444	I	AF-A0A1B1Z0Q1-F1 (from ANX10954.1 - 100% ID)
WP_067386141.1	Marinobacterium aestuarii ST58-10	Gammaproteobacteria	424	I	AF-A0A1A9F453-F1
WP_068749672.1	Tessaracoccus sp. T2.5-30	Actinomycetota	380	I	AF-A0A807N629-F1
WP_069082429.1	Pseudomonas sp. TCU-HL1 locus I	Gammaproteobacteria	447	I	AF-A0A1B3E2M3-F1
WP_069085815.1	Pseudomonas sp. TCU-HL1 locus II	Gammaproteobacteria	423	I	AF-A0A1B3EDS4-F1
WP_069977399.1	Streptomyces rubrolavendulae MJM4426 locus II	Actinomycetota	383	I	AF-A0A1D8G411-F1
WP_072625133.1	Janibacter indicus YFY001 locus I	Actinomycetota	409	I	AF-A0A1L3MHX6-F1
WP_072625492.1	Janibacter indicus YFY001 locus II	Actinomycetota	345	I	AF-A0A1L3MJ07-F1
WP_074093998.1	Paenibacillus xylanexedens PAMC 22703	Bacillota	434	I	AF-W4B683-F1 (from WP_036669082.1 - 99.08% ID)
WP_075093378.1	Planctomyces sp. SH-PL14 locus I	Planctomycetota	440	I	AF-A0A142WVL3-F1
WP_075094479.1	Planctomyces sp. SH-PL14 locus II	Planctomycetota	462	I	AF-A0A142WZN9-F1
WP_075097374.1	Planctomyces sp. SH-PL14 locus III	Planctomycetota	449	I	AF-A0A142X593-F1
WP_075691073.1	Corynebacterium sphenisci DSM 44792	Actinomycetota	382	I	AF-A0A1L7D0A9-F1
WP_075728997.1	Corynebacterium flavescens NBRC 14136	Actinomycetota	387	I	AF-A0A1L7CJF8-F1
WP_076684789.1	Streptomyces alfalfae XY25 locus I	Actinomycetota	445	I	AF-A0A1P8TGD4-F1
WP_076685168.1	Streptomyces alfalfae XY25 locus II	Actinomycetota	390	I	AF-A0A1P8THN5-F1
WP_076803779.1	Arthrobacter sp. QXT-31 locus II	Actinomycetota	411	I	AF-A0A1P8M9E2-F1 (from APX04585.1 - 100% ID)
WP_077022897.1	Fuerstiella marisgermanici NH11 locus I	Planctomycetota	435	I	AF-A0A1P8WAJ7-F1
WP_077408925.1	Janthinobacterium sp. LM6 locus I	Betaproteobacteria	448	I	AF-A0A2G3LI05-F1 (from PHV28526.1 - 99.78% ID)
WP_077687415.1	Tessaracoccus aquimaris NSG39 locus II	Actinomycetota	379	I	AF-A0A1Q2CSS3-F1 (from AQP49060.1 - 100% ID)
WP_078094995.1	Streptomyces sp. fd1-xmd	Actinomycetota	449	I	AF-A0A1U9P1Y4-F1 (from AQT74161.1 - 100% ID)
WP_081474812.1	Isoptericola variabilis 225 locus II	Actinomycetota	437	I	AF-F6FPZ4-F1 (from WP_013838175.1 - 99.76% ID)
WP_082406491.1	Microbacterium sp. No. 7 locus I	Actinomycetota	371	I	AF-A0A0P0DZW0-F1 (using WP_054682048.1 - 99.73% ID)
WP_082855409.1	Paraburkholderia phytofirmans OLGA172 locus II	Betaproteobacteria	455	I	AF-A0A160FW57-F1 (from ANB77610.1 - 100% ID)
WP_082858549.1	Planctomyces sp. SH-PL62	Planctomycetota	473	I	AF-A0A142YG87-F1 (from AMV38179.1 - 100% ID)
WP_083732316.1	Fuerstiella marisgermanici NH11 locus II	Planctomycetota	416	I	AF-A0A1P8WMX5-F1 (from APZ95398.1 - 100% ID)
WP_083883338.1	Thermobacillus composti KWC4	Bacillota	437	I	AF-A0A3E0QXN6-F1 (from REK57432.1 - 100% ID)
WP_123784895.1	Pirellula staleyi DSM 6068 locus IV	Planctomycetota	456	I	AF-D2R8E4-F1 (from ADB15761.1 - 100% ID)
WP_006200899.1	Mesorhizobium amorphae CCNWGS0123 locus I	Alphaproteobacteria	465	II	AF-G6Y695-F1
WP_006201615.1	Mesorhizobium amorphae CCNWGS0123 locus II	Alphaproteobacteria	473	II	AF-G6Y835-F1
WP_006202966.1	Mesorhizobium amorphae CCNWGS0123 locus III	Alphaproteobacteria	501	II	AF-G6YBW0-F1
WP_006271056.1	Asticcacaulis biprosthecium C19	Alphaproteobacteria	544	II	AF-F4QJ57-F1
WP_007556851.1	Candidatus Liberibacter americanus str. Sao Paulo	Alphaproteobacteria	466	II	AF-U6B771-F1
WP_007605388.1	Bradyrhizobium sp. WSM471	Alphaproteobacteria	487	II	AF-H5YE77-F1
WP_009050437.1	Pseudomonas chlororaphis YL-1	Gammaproteobacteria	477	II	AF-A0A554PFV8-F1
WP_010657797.1	Brucella anthropi ATCC 49188	Alphaproteobacteria	492	II	AF-A6WWU4-F1
WP_010920779.1	Caulobacter crescentus CB15	Alphaproteobacteria	501	II	AF-Q9A496-F1
WP_010932125.1	Chlorobaculum tepidum TLS	Chlorobiota	480	II	AF-Q8KF93-F1
WP_010967819.1	Sinorhizobium meliloti 1021 locus I	Alphaproteobacteria	497	II	AF-Q92YM1-F1
WP_010968384.1	Sinorhizobium meliloti 1021 locus II	Alphaproteobacteria	466	II	AF-A0A2J0ZAG3-F1 (from PJR17497.1 - 98.92% ID)
WP_010970737.1	Agrobacterium fabrum str. C58	Alphaproteobacteria	491	II	AF-Q7D1X7-F1
WP_011029083.1	Streptomyces coelicolor A3(2) locus II	Actinomycetota	523	II	AF-A0A7K2UG62-F1 (from MYU43078.1 - 100% ID)
WP_011086278.1	Bradyrhizobium diazoefficiens USDA 110	Alphaproteobacteria	458	II	AF-Q89PI6-F1
WP_011102413.1	Tropheryma whipplei str. Twist	Actinomycetota	444	II	AF-Q83N17-F1 (from AAO44286.1 - 100% ID)
WP_011151039.1	Vibrio vulnificus YJ016 locus II	Gammaproteobacteria	495	II	AF-Q7MI64-F1
WP_011205079.1	Burkholderia pseudomallei K96243 locus III	Betaproteobacteria	524	II	AF-Q63U02-F1 (from CAH35814.1 - 100% ID)
WP_011386100.1	Paramagnetospirillum magneticum AMB-1	Alphaproteobacteria	462	II	AF-Q2W0S7-F1
WP_011539669.1	Ruegeria sp. TM1040	Alphaproteobacteria	485	II	AF-Q1GE35-F1
WP_011646172.1	Hyphomonas neptunium ATCC 15444 locus I	Alphaproteobacteria	462	II	AF-Q0C321-F1
WP_011647985.1	Hyphomonas neptunium ATCC 15444 locus II	Alphaproteobacteria	495	II	AF-A0A059FT01-F1
WP_011650026.1	Rhizobium johnstonii 3841	Alphaproteobacteria	491	II	AF-Q1MMU6-F1
WP_011692763.1	Arthrobacter sp. FB24 locus II	Actinomycetota	471	II	AF-A0JZ34-F1
WP_011755672.1	Nocardioides sp. JS614 locus III	Actinomycetota	559	II	AF-A1SIU3-F1
WP_011756552.1	Nocardioides sp. JS614 locus IV	Actinomycetota	491	II	AF-A1SLD3-F1
WP_011775561.1	Arthrobacter sp. Rue61a	Actinomycetota	480	II	AF-A1R8Q9-F1
WP_011840423.1	Cereibacter sphaeroides ATCC 17029	Alphaproteobacteria	485	II	AF-Q3J581-F1 (from WP_011337065.1 - 98.97% ID)
WP_011889815.1	Chlorobium phaeovibrioides DSM 265	Chlorobiota	479	II	AF-A0A5M8IA02-F1 (from KAA6232211.1 - 99.37% ID)
WP_012177799.1	Dinoroseobacter shibae DSM 16493	Alphaproteobacteria	484	II	AF-A8LHS1-F1
WP_012253904.1	Methylorubrum extorquens PA1	Alphaproteobacteria	482	II	AF-A0A1S1NXZ8-F1 (using OHV15593.1 - 98.96% ID)
WP_012256416.1	Chloroflexus aurantiacus Y-400-fl	Chloroflexota	465	II	AF-A9WEA0-F1
WP_012320727.1	Methylobacterium sp. C1	Alphaproteobacteria	480	II	AF-B1LX64-F1
WP_012365757.1	Burkholderia ambifaria MC40-6	Betaproteobacteria	472	II	AF-B1Z263-F1
WP_012435004.1	Ralstonia pickettii 12J locus II	Betaproteobacteria	454	II	AF-R0EAS2-F1 (from WP_004629705.1 - 99.78% ID)
WP_012585614.1	Thauera aminoaromatica MZ1T	Betaproteobacteria	474	II	AF-C4KA70-F1
WP_012910133.1	Pirellula staleyi DSM 6068 locus II	Planctomycetota	490	II	AF-D2R941-F1
WP_012949453.1	Geodermatophilus obscurus DSM 43160	Actinomycetota	468	II	AF-D2SAY8-F1
WP_012972757.1	Azospirillum sp. B510	Alphaproteobacteria	459	II	AF-D3NQU0-F1
WP_013032468.1	Nitrosococcus halophilus Nc 4	Gammaproteobacteria	459	II	AF-D5C120-F1
WP_013066249.1	Rhodobacter capsulatus SB 1003	Alphaproteobacteria	486	II	AF-D5AMY1-F1
WP_013121631.1	Thermincola potens JR locus III	Bacillota	458	II	AF-D5XCW5-F1
WP_013277232.1	Acetohalobium arabaticum DSM 5501	Bacillota	458	II	AF-D9QTM2-F1
WP_013283465.1	Micromonospora aurantiaca ATCC 27029 locus I	Actinomycetota	513	II	AF-D9T5H1-F1
WP_013415691.1	Prescottella equi 103S	Actinomycetota	465	II	AF-A0A3S5Y5T9-F1
WP_013461545.1	Candidatus Liberibacter solanacearum CLso-ZC1	Alphaproteobacteria	488	II	AF-E4UBZ9-F1
WP_013477949.1	Asticcacaulis excentricus CB 48	Alphaproteobacteria	538	II	AF-E8RQ58-F1
WP_013515807.1	Pseudodesulfovibrio aespoeensis Aspo-2	Thermodesulfobacteriota	476	II	AF-E6VYN7-F1
WP_013560461.1	Anaerolinea thermophila UNI-1	Chloroflexota	471	II	AF-E8MXL0-F1
WP_013563024.1	Isosphaera pallida ATCC 43644	Planctomycetota	527	II	AF-E8R640-F1
WP_013837307.1	Isoptericola variabilis 225 locus I	Actinomycetota	487	II	AF-F6FQU7-F1
WP_013946261.1	Hyphomicrobium sp. MC1	Alphaproteobacteria	500	II	AF-F8JBG3-F1
WP_014250540.1	Burkholderia sp. YI23 locus II	Betaproteobacteria	465	II	AF-A0A158H8J6-F1 (from WP_053569069.1 - 99.78% ID)
WP_014375808.1	Blastococcus saxobsidens DD2 locus II	Actinomycetota	491	II	AF-H6RRT1-F1 (from CCG02925.1 - 100% ID)
WP_014739381.1	Modestobacter marinus BC501 locus II	Actinomycetota	489	II	AF-I4ETR4-F1
WP_014911158.1	Nocardiopsis alba ATCC BAA-2165 locus II	Actinomycetota	430	II	AF-J7LBD1-F1
WP_015420819.1	beta proteobacterium CB	Betaproteobacteria	453	II	AF-M1T2E4-F1 (from AGG33212.1 - 100% ID)
WP_015463994.1	Psychromonas sp. CNPT3	Gammaproteobacteria	455	II	AF-M4U4P7-F1
WP_015498672.1	Octadecabacter antarcticus 307	Alphaproteobacteria	482	II	AF-M9R1X0-F1
WP_015929212.1	Methylobacterium nodulans ORS 2060 locus I	Alphaproteobacteria	463	II	AF-B8IDY7-F1 (from ACL57533.1 - 100% ID)
WP_015930353.1	Methylobacterium nodulans ORS 2060 locus II	Alphaproteobacteria	485	II	AF-B8IRF7-F1
WP_019403708.1	Chelatococcus sp. CO-6	Alphaproteobacteria	488	II	AF-A0A840BV06-F1 (from MBB4017205.1 - 99.59% ID)
WP_024373265.1	Vibrio fluvialis NBRC 103150 locus I	Gammaproteobacteria	486	II	AF-A0A109X2K3-F1
WP_025259676.1	Pseudomonas cichorii JBC1	Gammaproteobacteria	455	II	AF-A0A3M4MCM4-F1 (from RMQ50934.1 - 95.38% ID)
WP_025919831.1	Pectobacterium parmentieri WPP163	Gammaproteobacteria	468	II	AF-A0A8B3F476-F1
WP_025978042.1	Brevundimonas naejangsanensis B1	Alphaproteobacteria	524	II	AF-A0A172Y8V5-F1
WP_039001487.1	Falsihalocynthiibacter arcticus PAMC 20958	Alphaproteobacteria	477	II	AF-A0A126UW43-F1
WP_041419710.1	Shewanella violacea DSS12	Gammaproteobacteria	448	II	AF-D4ZHC4-F1 (from BAJ01073.1 - 100% ID)
WP_041472890.1	Vibrio atlanticus LGP32 locus III	Gammaproteobacteria	483	II	AF-B7VJD2-F1 (from CAV19596.1 - 100% ID)
WP_043283248.1	Burkholderia sp. 2002721687	Betaproteobacteria	487	II	AF-A0A7U4P7U6-F1
WP_043868905.1	Celeribacter indicus P73	Alphaproteobacteria	485	II	AF-A0A0B5E0D9-F1
WP_047031680.1	Hoeflea sp. IMCC20628	Alphaproteobacteria	502	II	AF-A0A0F7PPL0-F1
WP_052608908.1	Actinobacteria bacterium IMCC26256	Actinomycetota	468	II	AF-A0A0G3V3R4-F1 (from AKL73562.1 - 100% ID)
WP_054010213.1	Arthrobacter sp. ERGS1:01	Actinomycetota	473	II	AF-A0A0M5KTC8-F1 (from ALE05128.1 - 100% ID)
WP_054766766.1	Brevundimonas sp. DS20	Alphaproteobacteria	484	II	AF-A0A0P0DGG7-F1 (from ALJ09913.1 - 100% ID)
WP_055047759.1	Devosia sp. A16	Alphaproteobacteria	493	II	AF-A0A1E5XSG1-F1 (using WP_069909257.1 - 96.76% ID)
WP_058920431.1	Streptomyces sp. CdTB01	Actinomycetota	495	II	AF-A0A0U3PGE0-F1
WP_058931739.1	Pseudarthrobacter sulfonivorans Ar51 locus I	Actinomycetota	517	II	AF-A0A0U3R0M4-F1
WP_058931746.1	Pseudarthrobacter sulfonivorans Ar51 locus II	Actinomycetota	491	II	AF-A0A0U3PEA5-F1 (from ALV42659.1 - 100% ID)
WP_062001731.1	Burkholderia sp. PAMC 28687	Betaproteobacteria	474	II	AF-A0A125SPX2-F1 (from WP_075357471.1 - 94.54% ID)
WP_062174487.1	Burkholderia sp. PAMC 26561	Betaproteobacteria	470	II	AF-A0A125SHQ2-F1
WP_063498652.1	Paraburkholderia phytofirmans OLGA172 locus I	Betaproteobacteria	469	II	AF-A0A160FRT9-F1
WP_064808580.1	Rhizobium sp. N621	Alphaproteobacteria	482	II	AF-A0A192M6Z3-F1
WP_066499447.1	Sinomonas atrocyanea NBRC 12956	Actinomycetota	480	II	AF-A0A127A412-F1
WP_066616509.1	Bosea sp. PAMC 26642 locus I	Alphaproteobacteria	482	II	AF-A0A126NZJ5-F1
WP_066617642.1	Bosea sp. PAMC 26642 locus II	Alphaproteobacteria	463	II	AF-A0A126P0N6-F1
WP_069365798.1	Salisediminibacterium beveridgei MLTeJB	Bacillota	489	II	AF-A0A1D7QXX5-F1
WP_069949277.1	Arthrobacter sp. U41	Actinomycetota	500	II	AF-A0A1C9WLX7-F1 (from AOT02068.1 - 100 % ID)
WP_071322435.1	Janthinobacterium sp. 1_2014MBL_MicDiv	Betaproteobacteria	455	II	AF-A0A1I9XU49-F1
WP_071969242.1	Sulfitobacter alexandrii AM1-D1 locus I	Alphaproteobacteria	463	II	AF-A0A1J0WCV4-F1
WP_071972542.1	Sulfitobacter alexandrii AM1-D1 locus II	Alphaproteobacteria	477	II	AF-A0A1J0WIQ5-F1
WP_072598272.1	Tardibacter chloracetimidivorans JJ-A5	Alphaproteobacteria	464	II	AF-A0A1L3ZYA3-F1
WP_072625774.1	Janibacter indicus YFY001 locus III	Actinomycetota	542	II	AF-A0A7L9IZR8-F1 (from QOK22609.1 - 99.82% ID)
WP_072628623.1	Pandoraea thiooxydans DSM 25325	Betaproteobacteria	464	II	AF-A0A0G3ELG2-F1
WP_076696594.1	Salipiger abyssi JLT2014	Alphaproteobacteria	477	II	AF-A0A1P8UQX6-F1
WP_076801278.1	Arthrobacter sp. QXT-31 locus I	Actinomycetota	479	II	AF-A0A1P8M519-F1 (from APX03142.1 - 100% ID)
WP_077354325.1	Brevundimonas sp. LM2	Alphaproteobacteria	539	II	AF-A0A1S6ERP9-F1 (from AQR60765.1 - 100% ID)
WP_077409037.1	Janthinobacterium sp. LM6 locus II	Betaproteobacteria	448	II	AF-A0A1G8GC58-F1 (from SDH92002.1 - 98.44% ID)
WP_077685401.1	Tessaracoccus aquimaris NSG39 locus I	Actinomycetota	477	II	AF-A0A1Q2CLU6-F1 (from AQP47076.1 - 100% ID)
WP_081428188.1	Oleidesulfovibrio alaskensis G20	Thermodesulfobacteriota	553	II	AF-Q30YT6-F1 (from WP_011368236.1 - 100% ID)
WP_082406563.1	Microbacterium sp. No. 7 locus II	Actinomycetota	537	II	AF-A0A1E4C5H1-F1 (from ODT21662.1 - 97.57% ID)
WP_083188127.1	Prosthecochloris sp. CIB 2401	Chlorobiota	475	II	AF-A0A1B1Q1F5-F1 (from ANT64671.1 - 100% ID)
WP_107072068.1	Streptomyces sp. CCM_MD2014	Actinomycetota	547	II	AF-A0A7K2MTD2-F1 (from MYS53047.1 - 99.82% ID)
WP_309381069.1	Paludisphaera borealis	Planctomycetota	492	II	AF-A0A1U7CLP8-F1 (from APW59836.1 - 99.39% ID)
WP_003812715.1	Bordetella bronchiseptica RB50	Betaproteobacteria	538	III	AF-A0A0H3LMI0-F1
WP_004869288.1	Acidithiobacillus caldus ATCC 51756	Acidithiobacillia	574	III	AF-A0A059ZYA4-F1
WP_011490462.1	Paraburkholderia xenovorans LB400	Betaproteobacteria	638	III	AF-Q13S65-F1
WP_011614825.1	Cupriavidus necator H16 locus II	Betaproteobacteria	619	III	AF-Q0KCZ5-F1
WP_011758826.1	Shewanella amazonensis SB2B	Gammaproteobacteria	589	III	AF-A1S3G0-F1
WP_012323390.1	Shewanella woodyi ATCC 51908 locus II	Gammaproteobacteria	572	III	AF-B1KE57-F1
WP_012417946.1	Bordetella avium 197N	Betaproteobacteria	508	III	AF-Q2KYI5-F1
WP_013392857.1	Achromobacter xylosoxidans A8 locus I	Betaproteobacteria	564	III	AF-E3HIW0-F1
WP_013742391.1	Pusillimonas sp. T7-7	Betaproteobacteria	577	III	AF-F4GU66-F1
WP_014111448.1	Taylorella asinigenitalis MCE3	Betaproteobacteria	529	III	AF-G4QB11-F1
WP_046859663.1	Sedimenticola thiotaurini SIP-G1	Gammaproteobacteria	563	III	AF-A0A0F7K1A1-F1
WP_048026372.1	Bordetella pseudohinzii 8-296-03	Betaproteobacteria	526	III	AF-A0A0M7G3J8-F1 (from WP_043208867.1 - 100% ID)
WP_061940856.1	Collimonas pratensis Ter91	Betaproteobacteria	615	III	AF-A0A127Q666-F1 (from AMP05132.1 - 100% ID)
WP_071011142.1	Cupriavidus sp. USMAHM13	Betaproteobacteria	622	III	AF-A0A1D9GVY9-F1 (from WP_071037483.1 - 99.36% ID)
WP_071956648.1	Delftia sp. HK171 locus II	Betaproteobacteria	585	III	AF-A0A7T3DEA6-F1 (from WP_016451159.1 - 99.32% ID)
WP_077733243.1	Paenalcaligenes hominis microbial	Betaproteobacteria	528	III	AF-A0A1U9JY40-F1 (from AQS50697.1 - 100% ID)
WP_083228718.1	Bordetella sp. H567	Betaproteobacteria	631	III	AF-A0A1B2R9E7-F1 (from AOB33553.1 - 99.84% ID)
WP_004043725.1	Haloferax volcanii DS2	Archaea	554	outgroup
WP_011278022.1	Sulfolobus acidocaldarius DSM 639	Archaea	513	outgroup
WP_104838042.1	Methanococcus maripaludis DSM 2067	Archaea	546	outgroup
